# Husbandry and Maintenance of *Carausius morosus* Laboratory Populations

**DOI:** 10.64898/2026.02.19.706905

**Authors:** Macy Ingersoll, Petra Kovacikova, Yousuf Hashmi, Cassandra G. Extavour

## Abstract

*Carausius morosus*, the Indian stick insect, is a slender twig-like insect endemic to India. Though widely introduced through captivity around the world and commonly used in laboratories or kept as a household pet, standardized animal husbandry laboratory protocols are lacking. Here we report detailed laboratory culture conditions for *C. morosus*. We maintain stocks at 23 °C, 70% relative humidity, and a 12:12 hour light-dark photoperiod. This culture has been successfully sustained under these conditions for over two years, with standardized protocols in place for dietary and cage setup conditions. We also report methods for egg and hatchling care to support ongoing experiments with *C. morosus*. These standardized methods improve reproducibility and accessibility, enabling the broader use of *C. morosus* as a laboratory model system for developmental, behavioral, and physiological studies.

**Summary:** This paper outlines detailed protocols for maintaining a *Carausius morosus* laboratory colony, including key procedures for animal husbandry, egg and hatchling care, and an overview of the species lifespan and biological characteristics.
