## Supplementary material for "Husbandry and Maintenance of *Carausius morosus* Laboratory Populations": Tables

### Sheet: Table 1
Cage #	First day hatchings added to founder cage	Last day hatchings added to founder cage	Range of days hatchlings were added	Average Time Between Cage Start and Adult # Counting	First Day of Counting Adults	Starting # of Adults	Last Day of Counting Adults	Ending # of Adults	Length of Time Adult # Monitored [d]	Average Adult Mortality Over Monitored Time [%]	Average Daily Adult Mortality [%]
1	2024-12-07	2024-12-21	14	166	2025-05-29	61	2025-10-09	9	133	0.852459	0.00640947
2	2025-02-10	2025-03-09	27	130	2025-07-17	42	2025-11-05	12	111	0.714286	0.00643501
3	2025-04-05	2025-04-12	7	110	2025-07-17	45	2025-11-05	36	111	0.2	0.0018018
4	2025-05-08	2025-05-22	14	121	2025-09-04	36	2025-11-05	24	62	0.333333	0.00537634
5	2025-05-23	2025-06-06	14	117	2025-09-04	86	2025-11-05	66	62	0.232558	0.00375094
Averages			15.2	128.8		54		29.4	95.8	0.466527	0.00475471

### Sheet: Table 2
Cage #	Date Egg Collection Start	Date Egg Collection End	Duration of Egg Collection [d]	Total # of Eggs/Cage	Average # Eggs Laid/Day	Starting # of Adult Individuals	Total # Eggs/Starting Adults	Average # Eggs/Starting Adult/Day
1	2025-05-29	2025-10-08	132	6721	50.9167	61	110.18	0.834699
2	2025-07-04	2025-11-10	129	7333	56.845	42	174.595	1.35345
3	2025-07-27	2025-11-10	106	9198	86.7736	45	204.4	1.9283
4	2025-09-13	2025-11-10	58	2583	44.5345	36	71.75	1.23707
5	2025-09-24	2025-11-10	47	6104	129.872	86	70.9767	1.51014
Averages			94.4	6387.8	73.7884	54	126.38	1.37273

### Sheet: Materials Table
Name of Material/ Equipment	Company	Catalog Number	Comments/Description
Autoclavable Polypropylene Bags, W x H=30.5 x 61 cm (12 x 24)	VWR	95042-554	For disposal
Disposable Petri Dishes 150 x 15 mm	VWR	25384-326	For egg collection
Disposable Petri Dishes 60 x 15 mm	VWR	25384-092	For egg incubation
Ivy, Bramble, Rose leaves	NA	NA	Collected outside
Mesh Insect Enclosures	Amazon	B09GS2CH1G	Used to house insects
Spray Bottle 8oz	Amazon	B000H88PCU	For misting mesh enclosures
Tall glass container (18–23 cm in height)			Used to propagate and hold plant leaves
Tap Water			For misting
Utoolmart 10pcs Anti-static Tweezers	Amazon	B07YZ5FB27	Used for collecting and handling eggs and hatchlings
